# Sunpheno: a deep neural network for phenological classification of sunflower images

**DOI:** 10.1101/2024.01.17.574407

**Authors:** Sofia A. Bengoa Luoni, Riccardo Ricci, Melanie A. Corzo, Genc Hoxha, Farid Melgani, Paula C. Fernandez

**Affiliations:** Laboratory of Genetics, Wageningen University & Research, Wageningen, Netherlands; Department of Information Engineering and Computer Science University of Trento, Italy; Institute of Agrobiotechnology y Molecular Biology, INTA-Castelar, Buenos Aires, Argentina; Faculty of Electrical Engineering and Computer Science, Technische Universität Berlin, Germany

**Keywords:** phenology, senescence, sunflower, deep machine learning

## Abstract

Leaf senescence is a complex mechanism governed by multiple genetic and environmental variables that affect crop yield. It is the last stage of leaf development and is characterized by an active decline in the photosynthetic rate, nutrient recycling, and cell death. Leaf senescence begins in the lower leaves, and photoassimilates are translocated to the younger tissues. During early anthesis, leaf senescence becomes crucial for grain filling, because photoassimilates are translocated to the seeds. Therefore, a correct sync between leaf senescence and phenological stages is necessary to obtain the required yields. Furthermore, genotypes with early senescence were correlated with poor yield and low seed quality. Like all the crops growing in the field, studying phenology and its correlation with the senescence process is a laborious task where most of the parameters depend on highly trained people who conduct sampling and measurements. Several high-throughput phenotyping techniques have been developed in recent years. In this study, we evaluated the performance of five deep machine-learning methods for the evaluation of the phenological stages of sunflowers using images taken with cell phones in the field. From the analysis, we found that the method based on the pre-trained network resnet50 outperformed the other methods, both in terms of accuracy and velocity. Finally, the model generated, Sunpheno, was used to evaluate the phenological stages of two contrasting lines, B481_6 and R453, during senescence. We observed clear differences in phenological stages, confirming the results obtained in previous studies.
