## Supplementary_table1 for "Sunpheno: a deep neural network for phenological classification of sunflower images"

### Sheet: suppl.2
	Picture_Name	Predicted_Stage	Confidence	Y_True
587	P_20220204_143112.jpg	4	0.313201	[3]
588	P_20220204_143329.jpg	4	0.326857	[3]
589	P_20220223_174328_vHDR_On.jpg	4	0.343487	[4]
590	P_20220204_143123.jpg	4	0.355396	[3]
591	P_20220223_174116_vHDR_On.jpg	4	0.365928	[4]
592	P_20220204_142915.jpg	3	0.366443	[3]
593	P_20220204_144158.jpg	3	0.371641	[3]
9	P_20220204_143400.jpg	4	0.38348	[3]
55	P_20220223_174458_vHDR_On.jpg	4	0.394715	[4]
46	P_20220204_143416.jpg	3	0.395862	[3]
37	P_20220204_142601.jpg	3	0.403265	[3]
32	P_20220131_163317.jpg	2	0.412002	[2]
24	P_20220204_142103.jpg	1	0.42756	[3]
13	P_20220204_143012.jpg	4	0.430999	[3]
79	P_20220223_174306_vHDR_On.jpg	4	0.43119	[4]
69	P_20220204_142448.jpg	3	0.435846	[3]
62	P_20220204_144219.jpg	4	0.437727	[3]
57	P_20220128_135327.jpg	1	0.438259	[2]
100	P_20220204_142753.jpg	4	0.442349	[3]
89	P_20220119_104054_vHDR_Auto.jpg	2	0.447801	[2]
87	P_20220128_135442.jpg	1	0.44961	[2]
85	P_20220204_142654.jpg	3	0.451768	[3]
122	P_20220204_143002.jpg	4	0.459876	[3]
117	P_20220202_095603.jpg	2	0.472805	[2]
107	P_20220211_144350.jpg	4	0.473962	[3]
152	P_20220204_144115.jpg	3	0.476935	[3]
143	P_20220223_173731_vHDR_On.jpg	4	0.485153	[4]
136	P_20220204_142827.jpg	3	0.486603	[3]
177	P_20220223_173546_vHDR_On.jpg	4	0.490048	[4]
168	P_20220217_175357.jpg	2	0.490955	[4]
161	P_20220204_142547.jpg	3	0.498456	[3]
207	P_20220204_143956.jpg	2	0.50422	[2]
199	P_20220211_143424.jpg	3	0.504959	[3]
195	P_20220204_144325.jpg	3	0.505181	[3]
184	P_20220217_175459.jpg	4	0.505922	[4]
183	P_20220223_174503_vHDR_On.jpg	4	0.508945	[4]
228	IMG_1121_00.jpeg	5	0.510064	[5]
221	P_20220211_144308.jpg	4	0.510982	[4]
214	P_20220217_175149.jpg	4	0.511709	[4]
210	P_20220202_095427.jpg	2	0.513109	[2]
255	P_20220211_144128.jpg	4	0.515237	[4]
244	P_20220204_142108.jpg	3	0.515756	[3]
237	kP_20220112_171447_vHDR_Auto.jpg	1	0.516231	[1]
284	P_20220204_143458.jpg	4	0.517408	[3]
273	P_20220217_175414.jpg	4	0.518063	[4]
264	P_20220204_143056.jpg	4	0.521154	[3]
300	P_20220204_143226.jpg	4	0.523355	[3]
292	P_20220204_142920.jpg	3	0.531433	[3]
290	P_20220131_163656.jpg	2	0.531455	[2]
289	P_20220217_175105.jpg	4	0.531556	[4]
307	P_20220204_142040.jpg	2	0.533644	[2]
306	P_20220211_143539.jpg	4	0.533893	[3]
305	P_20220211_143601.jpg	4	0.53559	[3]
304	P_20220211_145212.jpg	4	0.536893	[4]
312	P_20220211_144409.jpg	3	0.538541	[3]
311	P_20220211_143656.jpg	3	0.541058	[3]
310	P_20220211_144116.jpg	3	0.546487	[3]
309	P_20220131_160201.jpg	2	0.55727	[2]
308	P_20220204_142623.jpg	3	0.561282	[3]
316	P_20220211_143551.jpg	3	0.563559	[3]
315	P_20220211_143420.jpg	4	0.565099	[3]
314	P_20220204_143641.jpg	3	0.568237	[3]
313	P_20220204_143905.jpg	3	0.568458	[3]
320	P_20220119_104141_vHDR_Auto.jpg	2	0.571147	[2]
319	P_20220204_143932.jpg	3	0.572445	[3]
318	P_20220204_143109.jpg	3	0.575836	[3]
317	P_20220204_143748.jpg	3	0.576439	[3]
324	P_20220204_143511.jpg	3	0.580586	[3]
323	P_20220131_161111.jpg	2	0.586939	[2]
322	P_20220223_173433_vHDR_On.jpg	4	0.592496	[4]
321	P_20220204_142101.jpg	3	0.593534	[3]
327	P_20220204_142201.jpg	3	0.594548	[3]
326	P_20220211_145053.jpg	4	0.594957	[4]
325	P_20220131_155815.jpg	2	0.596558	[2]
332	P_20220204_143814.jpg	3	0.599801	[3]
331	P_20220202_095322.jpg	2	0.603513	[2]
330	P_20220204_142635.jpg	3	0.610565	[3]
329	P_20220131_163513.jpg	1	0.610954	[2]
328	P_20220204_143029.jpg	4	0.611377	[3]
335	P_20220211_145139.jpg	4	0.614619	[4]
334	P_20220223_173504_vHDR_On.jpg	4	0.616525	[4]
333	P_20220204_142551.jpg	3	0.620901	[3]
340	P_20220204_142319.jpg	2	0.621823	[2]
339	P_20220211_143628.jpg	3	0.622594	[4]
338	P_20220211_144553.jpg	4	0.624704	[3]
337	P_20220204_142250.jpg	3	0.62772	[3]
336	P_20220112_170853_vHDR_Auto.jpg	2	0.628727	[1]
344	P_20220211_143816.jpg	4	0.632798	[4]
343	P_20220211_143728.jpg	4	0.633653	[4]
342	P_20220202_095324.jpg	2	0.634765	[2]
341	P_20220211_144628.jpg	4	0.638415	[4]
348	P_20220211_144145.jpg	4	0.638871	[3]
347	P_20220211_145329.jpg	4	0.643126	[4]
346	P_20220204_142035.jpg	3	0.644926	[3]
345	P_20220204_144123.jpg	3	0.645159	[3]
352	P_20220131_162712.jpg	2	0.651095	[2]
351	P_20220131_161504.jpg	2	0.655952	[2]
350	P_20220204_144255.jpg	3	0.657292	[3]
349	P_20220223_174038_vHDR_On.jpg	4	0.659294	[4]
356	P_20220202_100945.jpg	2	0.663579	[2]
355	P_20220204_142213.jpg	3	0.667679	[3]
354	P_20220223_173745_vHDR_On.jpg	4	0.672711	[4]
353	P_20220217_175201.jpg	4	0.672716	[4]
360	P_20220202_095230.jpg	2	0.672865	[2]
359	P_20220223_174218_vHDR_On.jpg	4	0.677003	[4]
358	P_20220217_175312.jpg	4	0.678095	[4]
357	IMG_0993_00.jpeg	5	0.68227	[5]
365	P_20220204_143756.jpg	3	0.683838	[3]
364	P_20220204_144330.jpg	3	0.684037	[3]
363	P_20220204_142819.jpg	3	0.685509	[3]
362	P_20220131_160135.jpg	1	0.686043	[2]
361	P_20220131_155821.jpg	2	0.686759	[2]
369	P_20220202_132555.jpg	2	0.687571	[2]
368	P_20220204_142603.jpg	3	0.689404	[3]
367	P_20220211_145016.jpg	4	0.69212	[4]
366	P_20220204_143652.jpg	3	0.692965	[3]
372	P_20220204_142405.jpg	3	0.692995	[3]
371	P_20220131_155844.jpg	2	0.693947	[2]
370	P_20220211_145121.jpg	3	0.695253	[4]
377	P_20220202_132625.jpg	2	0.69657	[2]
376	P_20220211_143933.jpg	4	0.698985	[4]
375	P_20220211_145230.jpg	4	0.700056	[4]
374	P_20220204_143404.jpg	3	0.700479	[3]
373	P_20220204_142056.jpg	3	0.701807	[3]
381	P_20220204_142733.jpg	3	0.707627	[3]
380	P_20220211_145355.jpg	4	0.709745	[4]
379	P_20220211_145240.jpg	4	0.70986	[4]
378	P_20220204_143413.jpg	3	0.710685	[3]
385	P_20220211_145216.jpg	4	0.711768	[4]
384	P_20220131_162836.jpg	2	0.713675	[2]
383	P_20220204_142401.jpg	3	0.713893	[3]
382	P_20220204_143716.jpg	3	0.715444	[3]
390	P_20220131_163431.jpg	2	0.717475	[2]
389	P_20220204_120102.jpg	2	0.720327	[2]
388	P_20220211_145117.jpg	4	0.726272	[4]
594	P_20220202_100027.jpg	2	0.727384	[2]
387	P_20220211_144137.jpg	4	0.727533	[4]
386	P_20220131_161842.jpg	2	0.72988	[2]
597	P_20220211_144357.jpg	4	0.731267	[4]
595	P_20220202_100608.jpg	2	0.733471	[2]
596	P_20220211_144940.jpg	4	0.734863	[4]
398	P_20220223_173520_vHDR_On.jpg	4	0.735175	[4]
397	P_20220223_174202_vHDR_On.jpg	4	0.737285	[4]
396	kP_20220110_164032_vHDR_Auto.jpg	1	0.737668	[1]
598	P_20220204_142818.jpg	3	0.737685	[3]
395	P_20220204_143340.jpg	3	0.73977	[3]
394	P_20220217_175436.jpg	4	0.740517	[4]
393	P_20220131_162610.jpg	2	0.741786	[2]
392	IMG_0923_00.jpeg	5	0.745239	[5]
391	P_20220131_163647.jpg	2	0.745655	[2]
601	P_20220204_142829.jpg	3	0.746781	[3]
600	P_20220204_144044.jpg	4	0.747322	[3]
599	IMG_1124_00.jpeg	5	0.747697	[5]
602	P_20220131_155714.jpg	2	0.747833	[2]
603	P_20220204_144145.jpg	3	0.747941	[3]
604	P_20220110_164002_vHDR_Auto.jpg	1	0.750653	[1]
407	P_20220223_173638_vHDR_On.jpg	4	0.751019	[4]
406	P_20220204_143750.jpg	3	0.751336	[3]
404	P_20220204_142712.jpg	3	0.755736	[3]
405	P_20220110_164909_vHDR_Auto.jpg	1	0.756063	[1]
403	P_20220131_162618.jpg	2	0.758609	[2]
402	P_20220131_155813.jpg	2	0.758619	[2]
401	P_20220211_143610.jpg	4	0.759633	[4]
400	P_20220211_144326.jpg	4	0.761668	[4]
399	IMG_1062_00.jpeg	5	0.763117	[5]
605	P_20220211_145320.jpg	4	0.764373	[4]
607	IMG_0963_00.jpeg	5	0.764675	[5]
415	P_20220131_160243.jpg	2	0.76684	[2]
606	P_20220211_143902.jpg	4	0.767213	[4]
414	P_20220211_144139.jpg	3	0.768581	[3]
610	P_20220131_160116.jpg	2	0.769265	[2]
413	P_20220112_170923_vHDR_Auto.jpg	1	0.772268	[1]
609	IMG_0957_00.jpeg	5	0.774107	[5]
608	IMG_1093_00.jpeg	5	0.774195	[5]
612	kP_20220112_171944_vHDR_Auto.jpg	1	0.776245	[1]
613	P_20220211_145005.jpg	2	0.776832	[4]
412	P_20220110_165811_vHDR_Auto.jpg	1	0.778808	[1]
611	P_20220110_165250_vHDR_Auto.jpg	1	0.77883	[1]
614	P_20220131_155740.jpg	2	0.779341	[2]
411	P_20220204_143648.jpg	3	0.78076	[3]
615	P_20220131_160040.jpg	2	0.782118	[2]
616	P_20220202_095114.jpg	2	0.782562	[2]
617	P_20220131_163220.jpg	2	0.783688	[2]
618	P_20220211_143556.jpg	4	0.783848	[4]
410	kP_20220110_165027_vHDR_Auto.jpg	1	0.784281	[1]
409	P_20220131_163223.jpg	2	0.786667	[2]
408	P_20220204_143532.jpg	3	0.789337	[3]
423	P_20220204_142853.jpg	3	0.79013	[3]
422	P_20220204_142432.jpg	3	0.792552	[3]
421	P_20220204_143148.jpg	4	0.793249	[3]
420	P_20220223_174301_vHDR_On.jpg	4	0.793506	[4]
419	P_20220202_095627.jpg	2	0.794363	[2]
418	IMG_1059(1)_00.jpeg	5	0.797688	[5]
417	IMG_0989_00.jpeg	5	0.79981	[5]
620	IMG_0778(1)_00.jpeg	5	0.800526	[5]
619	P_20220217_175033.jpg	4	0.803535	[4]
416	P_20220211_145401.jpg	4	0.80414	[4]
431	P_20220204_142529.jpg	3	0.805551	[3]
621	P_20220131_160218.jpg	2	0.808452	[2]
430	P_20220112_172107_vHDR_Auto.jpg	1	0.809284	[1]
429	P_20220217_175307.jpg	4	0.810352	[4]
623	P_20220204_142520.jpg	3	0.810731	[3]
622	P_20220131_155824.jpg	2	0.811096	[2]
625	P_20220112_171748_vHDR_Auto.jpg	1	0.811999	[1]
624	P_20220204_143943.jpg	3	0.812388	[3]
428	P_20220204_142552.jpg	3	0.812568	[3]
627	P_20220204_143820.jpg	3	0.813462	[3]
626	P_20220211_143833.jpg	4	0.813671	[4]
427	P_20220204_142019.jpg	3	0.814181	[3]
426	P_20220223_173911_vHDR_On.jpg	4	0.815558	[4]
425	P_20220131_155742.jpg	2	0.816306	[2]
424	P_20220110_163237_vHDR_Auto.jpg	1	0.817121	[1]
439	P_20220204_144349.jpg	3	0.817241	[3]
628	P_20220217_175404.jpg	4	0.817477	[4]
629	IMG_1049_00.jpeg	5	0.820351	[5]
631	P_20220204_144206.jpg	3	0.82103	[3]
632	kP_20220110_165118_vHDR_Auto.jpg	1	0.822936	[1]
630	P_20220204_144212.jpg	3	0.823744	[3]
634	P_20220211_144028.jpg	4	0.824111	[4]
438	P_20220223_174501_vHDR_On.jpg	4	0.824976	[4]
437	P_20220131_163134.jpg	2	0.825305	[2]
633	P_20220223_174147_vHDR_On.jpg	4	0.825356	[4]
436	IMG_0968_00.jpeg	5	0.825593	[5]
435	P_20220204_143855.jpg	3	0.825977	[3]
434	P_20220223_174336_vHDR_On.jpg	4	0.826266	[4]
635	P_20220110_163229_vHDR_Auto.jpg	1	0.826944	[1]
433	P_20220211_144655.jpg	4	0.827357	[4]
432	P_20220223_174318_vHDR_On.jpg	4	0.829081	[4]
636	P_20220211_144843.jpg	4	0.829163	[4]
447	P_20220211_144332.jpg	4	0.830833	[4]
446	P_20220204_143250.jpg	3	0.830876	[3]
445	P_20220110_165318_vHDR_Auto.jpg	1	0.8313	[1]
637	P_20220128_134940.jpg	2	0.831802	[2]
444	P_20220223_173657_vHDR_On.jpg	4	0.833458	[4]
638	IMG_0983_00.jpeg	5	0.83478	[5]
443	P_20220131_160155.jpg	2	0.837428	[2]
639	P_20220217_175421.jpg	4	0.838852	[4]
641	P_20220112_172043_vHDR_Auto.jpg	1	0.8393	[1]
642	IMG_0761_00.jpeg	5	0.840391	[5]
640	P_20220131_155750.jpg	2	0.840802	[2]
643	P_20220110_163356_vHDR_Auto.jpg	1	0.841302	[1]
6	P_20220204_143539.jpg	3	0.841607	[3]
5	P_20220128_135105.jpg	2	0.842062	[2]
3	P_20220217_175439.jpg	4	0.843471	[4]
442	kP_20220112_172242_vHDR_Auto.jpg	1	0.844288	[1]
644	P_20220211_144310.jpg	4	0.845449	[4]
441	P_20220211_144753.jpg	4	0.845972	[4]
440	P_20220202_100507.jpg	2	0.84604	[2]
7	P_20220119_104148_vHDR_Auto.jpg	2	0.846428	[2]
455	IMG_1145_00.jpeg	5	0.846654	[5]
8	P_20220223_174019_vHDR_On.jpg	4	0.847925	[4]
10	P_20220217_175511.jpg	4	0.848291	[4]
11	P_20220217_175504.jpg	4	0.848766	[4]
12	P_20220211_144909.jpg	4	0.849438	[4]
4	P_20220204_120105.jpg	2	0.84991	[2]
454	P_20220223_174133_vHDR_On.jpg	4	0.850089	[4]
2	P_20220204_143806.jpg	3	0.850372	[3]
453	P_20220112_170926_vHDR_Auto.jpg	1	0.850944	[1]
452	P_20220211_145237.jpg	4	0.851295	[4]
451	P_20220112_171944_vHDR_Auto.jpg	1	0.852063	[1]
450	kP_20220110_164100_vHDR_Auto.jpg	1	0.852223	[1]
1	P_20220211_144657.jpg	4	0.852654	[4]
0	IMG_0719_00.jpeg	5	0.853321	[5]
54	P_20220217_175243.jpg	4	0.853369	[4]
449	P_20220112_171937_vHDR_Auto.jpg	1	0.854293	[1]
448	P_20220217_175323.jpg	4	0.855011	[4]
463	IMG_1113(1)_00.jpeg	5	0.855315	[5]
53	P_20220112_172101_vHDR_Auto.jpg	1	0.856178	[1]
462	IMG_0949_00.jpeg	5	0.856552	[5]
461	P_20220131_163415.jpg	2	0.857349	[2]
49	P_20220110_163602_vHDR_Auto.jpg	1	0.85778	[1]
460	P_20220204_144028.jpg	3	0.858006	[3]
52	IMG_1067_00.jpeg	5	0.859044	[5]
51	P_20220223_174234_vHDR_On.jpg	4	0.859907	[4]
459	P_20220204_142420.jpg	3	0.86234	[3]
458	IMG_0902_00.jpeg	5	0.864248	[5]
457	kP_20220110_165318_vHDR_Auto.jpg	1	0.865526	[1]
48	IMG_0895_00.jpeg	5	0.865801	[5]
456	kP_20220110_164220_vHDR_Auto.jpg	1	0.867734	[1]
50	P_20220202_095110.jpg	2	0.869031	[2]
471	P_20220211_145312.jpg	4	0.869033	[4]
470	P_20220131_161541.jpg	2	0.869425	[2]
469	kP_20220110_163421_vHDR_Auto.jpg	1	0.869789	[1]
468	P_20220204_143005.jpg	3	0.871073	[3]
467	IMG_1025_00.jpeg	5	0.871289	[5]
466	P_20220211_144011.jpg	4	0.871674	[4]
465	kP_20220112_172036_vHDR_Auto.jpg	1	0.873338	[1]
464	P_20220217_175219.jpg	4	0.875313	[4]
479	kP_20220110_163440_vHDR_Auto.jpg	1	0.875601	[1]
478	P_20220110_163532_vHDR_Auto.jpg	1	0.875872	[1]
477	P_20220112_171654_vHDR_Auto.jpg	1	0.875948	[1]
47	P_20220211_144513.jpg	4	0.876623	[4]
44	P_20220204_143746.jpg	3	0.877241	[3]
476	P_20220131_163004.jpg	2	0.877277	[2]
475	P_20220131_162944.jpg	2	0.878757	[2]
474	IMG_0787_00.jpeg	5	0.879036	[5]
473	P_20220128_134956.jpg	2	0.879756	[2]
472	P_20220211_144625.jpg	4	0.881301	[4]
42	P_20220211_144956.jpg	4	0.881931	[4]
487	P_20220204_142956.jpg	3	0.882289	[3]
486	P_20220217_175147.jpg	4	0.882643	[4]
45	P_20220223_174311_vHDR_On.jpg	4	0.882782	[4]
43	P_20220112_172150_vHDR_Auto.jpg	1	0.882791	[1]
40	P_20220112_171704_vHDR_Auto.jpg	1	0.884263	[1]
38	P_20220211_145233.jpg	4	0.884486	[4]
41	IMG_0852_00.jpeg	5	0.884568	[5]
39	IMG_1103_00.jpeg	5	0.884751	[5]
485	P_20220131_162222.jpg	2	0.884803	[2]
36	P_20220223_174321_vHDR_On.jpg	4	0.885381	[4]
484	P_20220204_120420.jpg	2	0.886102	[2]
483	P_20220204_143203.jpg	3	0.886778	[3]
33	kP_20220112_172209_vHDR_Auto.jpg	1	0.887576	[1]
28	IMG_1122_00.jpeg	5	0.887915	[5]
27	P_20220204_143703.jpg	3	0.888128	[3]
482	IMG_0903(1)_00.jpeg	5	0.88917	[5]
25	IMG_0903_00.jpeg	5	0.88917	[5]
481	P_20220119_104109_vHDR_Auto.jpg	2	0.890059	[2]
31	P_20220217_175028.jpg	4	0.890175	[4]
30	P_20220110_164820_vHDR_Auto.jpg	1	0.890513	[1]
29	P_20220131_155519.jpg	2	0.890898	[2]
480	P_20220204_144041.jpg	3	0.891018	[3]
495	P_20220131_155854.jpg	2	0.89165	[2]
494	P_20220131_160217.jpg	2	0.892515	[2]
493	P_20220110_163511_vHDR_Auto.jpg	1	0.894297	[1]
492	P_20220211_145252.jpg	4	0.895556	[4]
34	P_20220211_144108.jpg	4	0.896378	[4]
491	P_20220112_172248_vHDR_Auto.jpg	1	0.898188	[1]
490	IMG_0992_00.jpeg	5	0.898972	[5]
26	P_20220217_175341.jpg	4	0.899667	[4]
489	P_20220202_132912.jpg	2	0.900477	[2]
35	kP_20220110_165126_vHDR_Auto.jpg	1	0.900524	[1]
23	P_20220131_155638.jpg	2	0.901532	[2]
17	IMG_1068_00.jpeg	5	0.901647	[5]
488	P_20220110_163440_vHDR_Auto.jpg	1	0.902377	[1]
16	kP_20220110_163222_vHDR_Auto.jpg	1	0.902446	[1]
18	IMG_1109_00.jpeg	5	0.903507	[5]
19	P_20220131_162949.jpg	2	0.90357	[2]
502	P_20220131_155629.jpg	2	0.903802	[2]
20	P_20220112_171009_vHDR_Auto.jpg	1	0.904437	[1]
501	P_20220211_144347.jpg	4	0.904643	[4]
15	IMG_0996_00.jpeg	5	0.905223	[5]
22	P_20220128_135052.jpg	2	0.906282	[2]
500	P_20220204_143845.jpg	3	0.90632	[3]
21	P_20220131_160019.jpg	2	0.906827	[2]
499	IMG_1041_00.jpeg	5	0.907373	[5]
498	IMG_1144_00.jpeg	5	0.90759	[5]
497	P_20220112_171835_vHDR_Auto.jpg	1	0.90789	[1]
496	IMG_1050_00.jpeg	5	0.909073	[5]
14	P_20220112_172013_vHDR_Auto.jpg	1	0.909552	[1]
80	kP_20220112_171654_vHDR_Auto.jpg	1	0.909572	[1]
75	kP_20220110_163707_vHDR_Auto.jpg	1	0.909909	[1]
78	kP_20220112_171026_vHDR_Auto.jpg	1	0.912015	[1]
74	kP_20220112_172147_vHDR_Auto.jpg	1	0.912395	[1]
76	IMG_1018_00.jpeg	5	0.912922	[5]
71	kP_20220112_171243_vHDR_Auto.jpg	1	0.91314	[1]
77	P_20220211_143724.jpg	4	0.913552	[4]
73	kP_20220112_171658_vHDR_Auto.jpg	1	0.913559	[1]
72	P_20220110_165415_vHDR_Auto.jpg	1	0.913567	[1]
70	P_20220131_155711.jpg	2	0.913603	[2]
59	P_20220217_175045.jpg	4	0.913809	[4]
65	kP_20220112_170931_vHDR_Auto.jpg	1	0.914153	[1]
68	P_20220110_163248_vHDR_Auto.jpg	1	0.914367	[1]
510	IMG_0906_00.jpeg	5	0.914755	[5]
509	P_20220131_160729.jpg	2	0.915181	[2]
60	P_20220211_144023.jpg	4	0.915461	[4]
63	P_20220112_172059_vHDR_Auto.jpg	1	0.91575	[1]
508	P_20220211_145345.jpg	4	0.91637	[4]
61	P_20220204_143430.jpg	3	0.916939	[3]
507	P_20220211_144820.jpg	4	0.917219	[4]
506	IMG_0821_00.jpeg	5	0.917797	[5]
505	P_20220131_163059.jpg	2	0.918151	[2]
504	P_20220110_163558_vHDR_Auto.jpg	1	0.918426	[1]
503	P_20220131_161808.jpg	2	0.918438	[2]
67	P_20220204_143605.jpg	3	0.918445	[3]
64	P_20220217_175236.jpg	4	0.918717	[4]
517	P_20220204_142514_003.jpg	3	0.918749	[3]
516	P_20220128_134948.jpg	2	0.919036	[2]
66	P_20220211_144316.jpg	4	0.920137	[4]
515	P_20220128_135100.jpg	2	0.92014	[2]
514	P_20220131_155515.jpg	2	0.920254	[2]
512	kP_20220110_163958_vHDR_Auto.jpg	1	0.920453	[1]
513	IMG_1021_00.jpeg	5	0.920876	[5]
58	IMG_1011_00.jpeg	5	0.921184	[5]
56	IMG_1127_00.jpeg	5	0.921387	[5]
95	kP_20220112_171729_vHDR_Auto.jpg	1	0.921519	[1]
99	IMG_1133_00.jpeg	5	0.921647	[5]
511	IMG_0939_00.jpeg	5	0.922033	[5]
96	P_20220204_142700.jpg	3	0.922237	[3]
524	P_20220204_143524.jpg	3	0.922785	[3]
101	IMG_0974_00.jpeg	5	0.92291	[5]
523	P_20220131_161412.jpg	2	0.922914	[2]
102	IMG_0792_00.jpeg	5	0.923008	[5]
94	P_20220211_143554.jpg	3	0.923378	[3]
98	P_20220223_174156_vHDR_On.jpg	4	0.923459	[4]
522	kP_20220112_172013_vHDR_Auto.jpg	1	0.923527	[1]
521	kP_20220112_171846_vHDR_Auto.jpg	1	0.923638	[1]
97	P_20220131_163249.jpg	2	0.924103	[2]
520	IMG_1009_00.jpeg	5	0.924106	[5]
103	kP_20220110_163625_vHDR_Auto.jpg	1	0.924222	[1]
93	P_20220204_143144.jpg	3	0.924251	[3]
92	P_20220211_143906.jpg	4	0.92471	[4]
519	P_20220211_144030.jpg	4	0.924842	[4]
90	IMG_0962_00.jpeg	5	0.925155	[5]
83	P_20220211_145058.jpg	4	0.92576	[4]
518	P_20220202_100011.jpg	2	0.925817	[2]
531	P_20220202_095320.jpg	2	0.926055	[2]
530	P_20220204_142855.jpg	3	0.927077	[3]
529	IMG_1029(1)_00.jpeg	5	0.927222	[5]
91	P_20220128_135007.jpg	2	0.928399	[2]
528	P_20220110_163325_vHDR_Auto.jpg	1	0.928451	[1]
527	P_20220204_143309.jpg	2	0.928651	[3]
81	kP_20220110_164520_vHDR_Auto.jpg	1	0.928747	[1]
84	IMG_1106_00.jpeg	5	0.928765	[5]
82	P_20220223_174137_vHDR_On.jpg	4	0.928839	[4]
526	IMG_0954_00.jpeg	5	0.929307	[5]
86	P_20220211_144508.jpg	4	0.929778	[4]
525	P_20220112_170948_vHDR_Auto.jpg	1	0.92987	[1]
538	IMG_0958_00.jpeg	5	0.930096	[5]
537	IMG_0753_00.jpeg	5	0.930945	[5]
536	P_20220204_142826.jpg	3	0.932691	[3]
535	IMG_1128_00.jpeg	5	0.932754	[5]
88	P_20220211_144344.jpg	4	0.933629	[4]
129	P_20220217_175339.jpg	4	0.933903	[4]
534	P_20220204_142349.jpg	3	0.934387	[3]
533	P_20220211_144601.jpg	4	0.934631	[4]
126	IMG_0965_00.jpeg	5	0.934679	[5]
532	kP_20220112_172048_vHDR_Auto.jpg	1	0.934811	[1]
120	P_20220204_142538.jpg	3	0.934813	[3]
123	P_20220131_161415.jpg	2	0.934984	[2]
544	kP_20220110_165415_vHDR_Auto.jpg	1	0.935152	[1]
125	P_20220204_143829.jpg	3	0.935316	[3]
128	P_20220110_165157_vHDR_Auto.jpg	1	0.936841	[1]
127	kP_20220112_171704_vHDR_Auto.jpg	1	0.937841	[1]
119	IMG_0971_00.jpeg	5	0.937931	[5]
124	P_20220204_142742.jpg	3	0.938007	[3]
543	kP_20220112_171832_vHDR_Auto.jpg	1	0.938231	[1]
121	IMG_0891_00.jpeg	5	0.93833	[5]
115	P_20220112_170941_vHDR_Auto.jpg	1	0.938731	[1]
116	IMG_1030_00.jpeg	5	0.93884	[5]
110	P_20220110_165118_vHDR_Auto.jpg	1	0.93886	[1]
111	P_20220211_143544.jpg	4	0.938903	[4]
109	P_20220211_143549.jpg	4	0.939321	[4]
112	P_20220211_143648.jpg	4	0.93963	[4]
113	IMG_0898_00.jpeg	5	0.939714	[5]
108	P_20220131_161642.jpg	2	0.939729	[2]
542	IMG_0927_00.jpeg	5	0.940148	[5]
540	kP_20220112_172230_vHDR_Auto.jpg	1	0.940699	[1]
541	IMG_0765_00.jpeg	5	0.940975	[5]
539	P_20220204_144245.jpg	3	0.941328	[3]
551	IMG_0851(1)_00.jpeg	5	0.941583	[5]
114	P_20220223_174522_vHDR_On.jpg	4	0.941594	[4]
550	IMG_0946_00.jpeg	5	0.941613	[5]
118	P_20220131_163143.jpg	2	0.941729	[2]
549	P_20220131_163203.jpg	2	0.941737	[2]
548	P_20220110_165214_vHDR_Auto.jpg	1	0.942065	[1]
547	P_20220131_162048.jpg	2	0.942113	[2]
106	P_20220131_162823.jpg	2	0.942477	[2]
546	P_20220204_142100.jpg	3	0.943192	[3]
545	P_20220112_171843_vHDR_Auto.jpg	1	0.94352	[1]
105	P_20220131_160215.jpg	2	0.943729	[2]
557	P_20220112_172230_vHDR_Auto.jpg	1	0.944041	[1]
556	P_20220211_144208.jpg	4	0.944459	[4]
104	IMG_0782_00.jpeg	5	0.945096	[5]
555	IMG_1129_00.jpeg	5	0.945412	[5]
155	P_20220204_142606.jpg	3	0.946308	[3]
153	P_20220204_144134.jpg	3	0.9464	[3]
554	kP_20220112_171855_vHDR_Auto.jpg	1	0.946804	[1]
553	IMG_1012_00.jpeg	5	0.947111	[5]
552	P_20220110_165747_vHDR_Auto.jpg	1	0.947382	[1]
154	IMG_1031_00.jpeg	5	0.947625	[5]
150	P_20220204_142403.jpg	3	0.947775	[3]
149	kP_20220112_171901_vHDR_Auto.jpg	1	0.947794	[1]
148	P_20220131_160332.jpg	2	0.947893	[2]
151	P_20220217_175221.jpg	4	0.94798	[4]
141	IMG_0929_00.jpeg	5	0.948729	[5]
140	P_20220131_160300.jpg	2	0.948827	[2]
142	P_20220204_143041.jpg	3	0.949702	[3]
564	P_20220128_135345.jpg	2	0.95014	[2]
139	P_20220223_174110_vHDR_On.jpg	4	0.950215	[4]
563	IMG_0915(1)_00.jpeg	5	0.950496	[5]
145	kP_20220110_165000_vHDR_Auto.jpg	1	0.950502	[1]
147	P_20220223_174101_vHDR_On.jpg	4	0.950509	[4]
562	P_20220211_143652.jpg	4	0.950763	[4]
144	IMG_1019_00.jpeg	5	0.951083	[5]
137	P_20220204_142302.jpg	3	0.951237	[3]
561	P_20220112_172036_vHDR_Auto.jpg	1	0.951574	[1]
138	IMG_1037_00.jpeg	5	0.951953	[5]
146	P_20220204_142937.jpg	3	0.951954	[3]
179	P_20220131_155631.jpg	2	0.951984	[2]
130	P_20220211_145022.jpg	4	0.952806	[4]
560	IMG_0813_00.jpeg	5	0.95311	[5]
134	IMG_1003_00.jpeg	5	0.953592	[5]
181	IMG_1005_00.jpeg	5	0.95373	[5]
180	kP_20220110_164649_vHDR_Auto.jpg	1	0.953864	[1]
559	P_20220223_173749_vHDR_On.jpg	4	0.953907	[4]
558	IMG_0878_00.jpeg	5	0.954026	[5]
135	P_20220112_172219_vHDR_Auto.jpg	1	0.954165	[1]
571	IMG_0912_00.jpeg	5	0.954338	[5]
132	P_20220217_175300.jpg	4	0.954543	[4]
178	P_20220110_164816_vHDR_Auto.jpg	1	0.954647	[1]
133	P_20220131_161252.jpg	2	0.954747	[2]
131	P_20220128_135315.jpg	2	0.954831	[2]
570	P_20220131_155559.jpg	2	0.954835	[2]
176	IMG_0826_00.jpeg	5	0.954913	[5]
174	kP_20220112_171955_vHDR_Auto.jpg	1	0.955175	[1]
169	kP_20220110_165658_vHDR_Auto.jpg	1	0.955313	[1]
170	P_20220112_171825_vHDR_Auto.jpg	1	0.95603	[1]
173	P_20220131_162106.jpg	2	0.956633	[2]
175	kP_20220110_164205_vHDR_Auto.jpg	1	0.956847	[1]
569	P_20220204_120342.jpg	2	0.956996	[2]
568	P_20220202_095228.jpg	2	0.958469	[2]
172	P_20220211_143739.jpg	4	0.958644	[4]
167	P_20220217_175107.jpg	4	0.958983	[4]
166	P_20220110_164646_vHDR_Auto.jpg	1	0.959098	[1]
171	kP_20220112_171104_vHDR_Auto.jpg	1	0.959123	[1]
158	P_20220110_163707_vHDR_Auto.jpg	1	0.959547	[1]
162	kP_20220112_171629_vHDR_Auto.jpg	1	0.959786	[1]
163	IMG_0853_00.jpeg	5	0.960179	[5]
165	P_20220204_142549.jpg	3	0.960336	[3]
159	P_20220112_171921_vHDR_Auto.jpg	1	0.960407	[1]
160	IMG_1071_00.jpeg	5	0.960464	[5]
156	IMG_0842_00.jpeg	5	0.960609	[5]
567	kP_20220112_171014_vHDR_Auto.jpg	1	0.960843	[1]
157	P_20220110_164732_vHDR_Auto.jpg	1	0.96121	[1]
566	P_20220131_162947.jpg	2	0.96153	[2]
208	IMG_1047_00.jpeg	5	0.961596	[5]
164	kP_20220110_164829_vHDR_Auto.jpg	1	0.961743	[1]
206	IMG_0866_00.jpeg	5	0.962036	[5]
205	P_20220110_164520_vHDR_Auto.jpg	1	0.96206	[1]
201	kP_20220112_171125_vHDR_Auto.jpg	1	0.962681	[1]
565	P_20220211_145132.jpg	4	0.963555	[4]
200	kP_20220112_172101_vHDR_Auto.jpg	1	0.963722	[1]
203	P_20220131_160909.jpg	2	0.963761	[2]
204	P_20220112_171731_vHDR_Auto.jpg	1	0.963859	[1]
198	kP_20220112_171211_vHDR_Auto.jpg	1	0.964346	[1]
202	P_20220128_135019.jpg	2	0.964672	[2]
197	P_20220204_142555.jpg	2	0.965317	[2]
196	IMG_1131_00.jpeg	5	0.96541	[5]
579	P_20220110_165545_vHDR_Auto.jpg	1	0.965731	[1]
194	P_20220131_163145.jpg	2	0.965873	[2]
191	P_20220112_171739_vHDR_Auto.jpg	1	0.965887	[1]
193	IMG_0774_00.jpeg	5	0.965887	[5]
578	P_20220112_171451_vHDR_Auto.jpg	1	0.966009	[1]
577	kP_20220112_172202_vHDR_Auto.jpg	1	0.966097	[1]
190	kP_20220112_171526_vHDR_Auto.jpg	1	0.966214	[1]
576	IMG_0913_00.jpeg	5	0.966628	[5]
189	P_20220223_173837_vHDR_On.jpg	4	0.966862	[4]
575	IMG_0723_00.jpeg	5	0.967174	[5]
574	P_20220110_163751_vHDR_Auto.jpg	1	0.967315	[1]
192	P_20220204_143530.jpg	3	0.967533	[3]
188	P_20220211_144911.jpg	4	0.967733	[4]
187	kP_20220110_164914_vHDR_Auto.jpg	1	0.967822	[1]
186	P_20220128_135427.jpg	2	0.968106	[2]
573	P_20220204_142719.jpg	3	0.968227	[3]
185	P_20220204_120344.jpg	2	0.968865	[2]
182	IMG_0815_00.jpeg	5	0.969219	[5]
230	P_20220131_155516.jpg	2	0.969898	[2]
232	IMG_1075_00.jpeg	5	0.970012	[5]
231	IMG_0864_00.jpeg	5	0.970179	[5]
229	kP_20220110_163537_vHDR_Auto.jpg	1	0.970558	[1]
227	P_20220110_163725_vHDR_Auto.jpg	1	0.970696	[1]
572	P_20220131_163550.jpg	2	0.970765	[2]
224	IMG_1010_00.jpeg	5	0.970918	[5]
226	P_20220128_135221.jpg	2	0.970946	[2]
225	P_20220112_171729_vHDR_Auto.jpg	1	0.970959	[1]
223	IMG_0748_00.jpeg	5	0.971004	[5]
586	kP_20220112_171830_vHDR_Auto.jpg	1	0.971514	[1]
216	P_20220131_161526.jpg	2	0.971538	[2]
585	P_20220204_142702.jpg	3	0.971647	[3]
222	IMG_0997_00.jpeg	5	0.971874	[5]
218	IMG_0886_00.jpeg	5	0.972046	[5]
215	P_20220217_175455.jpg	4	0.972288	[4]
219	IMG_0843_00.jpeg	5	0.972424	[5]
217	kP_20220112_172031_vHDR_Auto.jpg	1	0.972541	[1]
212	P_20220112_172147_vHDR_Auto.jpg	1	0.972549	[1]
584	P_20220110_164037_vHDR_Auto.jpg	1	0.972773	[1]
211	IMG_1087_00.jpeg	5	0.973067	[5]
220	IMG_0849_00.jpeg	5	0.973212	[5]
213	kP_20220112_172019_vHDR_Auto.jpg	1	0.973226	[1]
252	P_20220204_142617.jpg	3	0.973452	[3]
583	P_20220204_144035.jpg	3	0.97359	[3]
582	P_20220131_160054.jpg	2	0.973844	[2]
209	IMG_0764_00.jpeg	5	0.973896	[5]
260	IMG_0768_00.jpeg	5	0.973904	[5]
581	P_20220112_172004_vHDR_Auto.jpg	1	0.974181	[1]
261	IMG_0888_00.jpeg	5	0.974216	[5]
258	P_20220202_132832.jpg	2	0.974463	[2]
253	IMG_0804_00.jpeg	5	0.975165	[5]
580	IMG_0846_00.jpeg	5	0.975416	[5]
645	P_20220128_135042.jpg	2	0.975455	[2]
251	kP_20220110_164037_vHDR_Auto.jpg	1	0.975479	[1]
646	P_20220204_144155.jpg	3	0.975482	[3]
257	IMG_0807_00.jpeg	5	0.975735	[5]
259	IMG_0988_00.jpeg	5	0.975961	[5]
651	P_20220128_134914.jpg	2	0.97605	[2]
650	IMG_1112_00.jpeg	5	0.976397	[5]
649	IMG_0893_00.jpeg	5	0.97641	[5]
648	P_20220204_142144.jpg	3	0.97642	[3]
647	P_20220202_132729.jpg	2	0.976651	[2]
254	IMG_0881_00.jpeg	5	0.976772	[5]
248	P_20220112_172154_vHDR_Auto.jpg	1	0.977005	[1]
256	P_20220112_172115_vHDR_Auto.jpg	1	0.977329	[1]
249	IMG_0756_00.jpeg	5	0.978025	[5]
243	P_20220128_135319.jpg	2	0.978297	[2]
658	P_20220131_155818.jpg	2	0.978367	[2]
250	IMG_1004_00.jpeg	5	0.978526	[5]
245	IMG_0870_00.jpeg	5	0.978636	[5]
247	P_20220110_164028_vHDR_Auto.jpg	1	0.978651	[1]
242	IMG_1089_00.jpeg	5	0.978835	[5]
657	IMG_1140_00.jpeg	5	0.978964	[5]
241	P_20220202_095043.jpg	2	0.97901	[2]
246	IMG_0835_00.jpeg	5	0.979099	[5]
240	P_20220204_142731.jpg	3	0.979357	[3]
656	P_20220112_172019_vHDR_Auto.jpg	1	0.979369	[1]
655	P_20220112_172139_vHDR_Auto.jpg	1	0.979463	[1]
654	P_20220204_142759.jpg	3	0.979469	[3]
653	IMG_0911_00.jpeg	5	0.979488	[5]
238	IMG_0950_00.jpeg	5	0.980078	[5]
652	P_20220112_172024_vHDR_Auto.jpg	1	0.980156	[1]
239	IMG_1146_00.jpeg	5	0.980357	[5]
665	P_20220131_160717.jpg	2	0.980482	[2]
664	IMG_0783_00.jpeg	5	0.980605	[5]
663	P_20220128_135049.jpg	2	0.980773	[2]
662	kP_20220112_172225_vHDR_Auto.jpg	1	0.981128	[1]
661	P_20220112_172105_vHDR_Auto.jpg	1	0.981643	[1]
233	IMG_0732_00.jpeg	5	0.981986	[5]
660	P_20220204_143445.jpg	3	0.982027	[3]
234	P_20220211_145435.jpg	4	0.982111	[4]
659	IMG_0980_00.jpeg	5	0.982185	[5]
235	IMG_0867_00.jpeg	5	0.982199	[5]
236	IMG_0773_00.jpeg	5	0.982506	[5]
672	P_20220131_155922.jpg	2	0.982567	[2]
671	P_20220131_161146.jpg	2	0.982806	[2]
288	IMG_0751_00.jpeg	5	0.983634	[5]
286	P_20220112_171832_vHDR_Auto.jpg	1	0.983737	[1]
670	IMG_0865_00.jpeg	5	0.983909	[5]
669	IMG_0743_00.jpeg	5	0.984277	[5]
668	P_20220112_172124_vHDR_Auto.jpg	1	0.984955	[1]
667	IMG_0745_00.jpeg	5	0.985152	[5]
287	P_20220112_171454_vHDR_Auto.jpg	1	0.985416	[1]
276	P_20220112_171211_vHDR_Auto.jpg	1	0.985536	[1]
275	kP_20220112_171917_vHDR_Auto.jpg	1	0.985551	[1]
277	P_20220204_144323.jpg	3	0.985651	[3]
282	P_20220131_161113.jpg	2	0.985719	[2]
285	P_20220128_135232.jpg	2	0.985897	[2]
283	P_20220112_171800_vHDR_Auto.jpg	1	0.985898	[1]
278	P_20220202_095041.jpg	2	0.986249	[2]
666	kP_20220112_171431_vHDR_Auto.jpg	1	0.986308	[1]
279	IMG_0735_00.jpeg	5	0.986527	[5]
280	IMG_0789_00.jpeg	5	0.986932	[5]
674	IMG_0936_00.jpeg	5	0.987191	[5]
281	P_20220211_144611.jpg	4	0.9872	[4]
266	P_20220112_170827_vHDR_Auto.jpg	1	0.987248	[1]
267	IMG_0733_00.jpeg	5	0.987628	[5]
274	P_20220211_144537.jpg	4	0.987647	[4]
270	P_20220202_100010.jpg	2	0.987704	[2]
269	IMG_1078_00.jpeg	5	0.988155	[5]
265	P_20220128_134929.jpg	2	0.988432	[2]
272	IMG_0729_00.jpeg	5	0.988692	[5]
263	P_20220223_174349_vHDR_On.jpg	4	0.988878	[4]
673	IMG_0884_00.jpeg	5	0.989307	[5]
268	P_20220131_155847.jpg	2	0.989831	[2]
271	P_20220112_171733_vHDR_Auto.jpg	1	0.989923	[1]
262	P_20220223_174127_vHDR_On.jpg	4	0.989929	[4]
297	P_20220131_161533.jpg	2	0.990859	[2]
299	P_20220128_135235.jpg	2	0.990969	[2]
295	IMG_0816_00.jpeg	5	0.99144	[5]
301	IMG_0859_00.jpeg	5	0.991873	[5]
302	IMG_0861_00.jpeg	5	0.9924	[5]
303	kP_20220110_164646_vHDR_Auto.jpg	1	0.993611	[1]
294	P_20220112_171129_vHDR_Auto.jpg	1	0.993987	[1]
298	P_20220131_161657.jpg	2	0.994649	[2]
296	IMG_1147_00.jpeg	5	0.994677	[5]
293	P_20220217_175138.jpg	4	0.996376	[4]
291	P_20220211_143540.jpg	3	0.997333	[3]
